# The NAD^+^ precursor NMN activates dSarm to trigger axon degeneration in *Drosophila*

**DOI:** 10.1101/2022.01.30.478002

**Authors:** Arnau Llobet Rosell, Maria Paglione, Jonathan Gilley, Magdalena Kocia, Massimiliano Gasparrini, Lucia Cialabrini, Nadia Raffaelli, Carlo Angeletti, Giuseppe Orsomando, Michael P. Coleman, Andrea Loreto, Lukas J. Neukomm

## Abstract

Axon degeneration contributes to the disruption of neuronal circuit function in diseased and injured nervous systems. Severed axons degenerate following the activation of an evolutionarily conserved signaling pathway, which culminates in the activation of SARM1 in mammals to execute the pathological depletion of the metabolite NAD^+^. SARM1 NADase activity is activated by the NAD^+^ precursor nicotinamide mononucleotide (NMN). In mammals, keeping NMN levels low potently preserves axons after injury, however, it remains unclear whether NMN is also a key mediator of axon degeneration, and dSarm activation, in flies. Here, we demonstrate that lowering NMN levels in *Drosophila* through the expression of a newly generated prokaryotic NMN-Deamidase (NMN-D) preserves severed axons for months and keeps them circuit-integrated for weeks. NMN-D alters the NAD^+^ metabolic flux by lowering NMN, while NAD^+^ remains unchanged *in vivo*. Increased NMN synthesis, by the expression of mouse nicotinamide phosphoribosyltransferase (mNAMPT), leads to faster axon degeneration after injury. We also show that NMN-induced activation of dSarm mediates axon degeneration *in vivo*. Finally, NMN-D delays neurodegeneration caused by loss of the sole NMN-consuming and NAD^+^-synthesizing enzyme dNmnat. Our results reveal a critical role for NMN in neurodegeneration in the fly, which extends beyond axonal injury. The potent neuroprotection by reducing NMN levels is similar or even stronger than the interference with other essential mediators of axon degeneration *in Drosophila*.
