## Supplementary Table S1 for "The NAD^+^ precursor NMN activates dSarm to trigger axon degeneration in *Drosophila*"

### Sheet: Sheet1
Main Figures
Figure 1
A actin-Gal4: w; actin-Gal4/+;
A UAS-NMN-D: w; 5xUAS-GFP::NMN-Deamidase/+;
A UAS-NMN-Ddead: w; 5xUAS-GFP::NMN-Deamidasedead/+;
A actin > NMN-D: w; actin-Gal4 /5xUAS-GFP::NMN-Deamidase;
A actin > NMN-Ddead: w; actin-Gal4 /5xUAS-GFP::NMN-Deamidasedead;
B-C GFP: w ; dpr1,mCD8::GFP,aseFLP2b/UAS-GFP ; FRT2A/tub‑Gal80,FRT2A
B-C NMN-D: w ; dpr1,mCD8::GFP,aseFLP2b/5xUAS-GFP::NMN-Deamidase ; FRT2A/tub‑Gal80,FRT2A
B-C NMN-Ddead: w ; dpr1,mCD8::GFP,aseFLP2b/5xUAS-GFP::NMN-Deamidasedead ; FRT2A/tub‑Gal80,FRT2A
D GFP: w; OR22a-Gal4, 5xUAS-mCD8::GFP /UAS-GFP
D NMN-Ddead: w; OR22a-Gal4, 5xUAS-mCD8::GFP /5xUAS-GFP::NMN-Deamidasedead
D-E NMN-D: w; OR22a-Gal4, 5xUAS-mCD8::GFP /5xUAS-GFP::NMN-Deamidase
Figure 2
B actin-Gal4: w; actin-Gal4/+;
B UAS-NMN-D: w; 5xUAS-GFP::NMN-Deamidase/+;
B UAS-NMN-Ddead: w; 5xUAS-GFP::NMN-Deamidasedead/+;
B actin > NMN-D: w; actin-Gal4 /5xUAS-GFP::NMN-Deamidase;
B actin > NMN-Ddead: w; actin-Gal4 /5xUAS-GFP::NMN-Deamidasedead;
Figure 3
GFP: w; 20xUAS‑IVS‑CsChrimson::mVenus /UAS-GFP ; GMR60E02‑Gal4 /+
NMN-D: w; 20xUAS‑IVS‑CsChrimson::mVenus /5xUAS-GFP::NMN-Deamidase ; GMR60E02‑Gal4 /+
NMN-Ddead: w; 20xUAS‑IVS‑CsChrimson::mVenus /5xUAS-GFP::NMN-Deamidasedead ; GMR60E02‑Gal4 /+
Figure 4
B-C actin-Gal4: w; actin-Gal4/+;
B-C UAS-mNAMPT: w; 5xUAS-mNAMPT/+;
B-C actin > UAS-mNAMPT: w; actin-Gal4 /UAS-mNAMPT;
D-E GFP: w ; dpr1,mCD8::GFP,aseFLP2b/UAS-GFP ; FRT2A/tub‑Gal80,FRT2A
D-E mNAMPT: w ; dpr1,mCD8::GFP,aseFLP2b/5xUAS-mNAMPT ; FRT2A/tub‑Gal80,FRT2A
F-G mNAMPT + axed2094: w ; dpr1,mCD8::GFP,aseFLP2b/5xUAS-mNAMPT ; axed2094, FRT2A/tub‑Gal80,FRT2A
F-G mNAMPT + dsarm896: w ; dpr1,mCD8::GFP,aseFLP2b/5xUAS-mNAMPT ; dsarm896, FRT2A/tub‑Gal80,FRT2A
F-G mNAMPT + hiw∆N : w,tub‑Gal80,FRT19A/w,hiw∆N,FRT19A ; dpr1,mCD8::GFP,aseFLP2d/5xUAS-mNAMPT
G GFP + axed2094: w ; dpr1,mCD8::GFP,aseFLP2b/UAS-GFP ; axed2094,FRT2A/tub‑Gal80,FRT2A
G GFP + dsarm896: w ; dpr1,mCD8::GFP,aseFLP2b/UAS-GFP ; dsarm896,FRT2A/tub‑Gal80,FRT2A
G GFP + hiw∆N: w,tub‑Gal80,FRT19A/w,hiw∆N,FRT19A ; dpr1,mCD8::GFP,aseFLP2d/UAS-GFP ;
Figure 5
D actin-Gal4: w; actin-Gal4/+;
D uas-dsarm(E)::flag: w; 5xUAS-dsarm(E)::flag /+;
D uas-dsarm(EK450R)::flag: w; 5xUAS-dsarm(EK450R)::flag /+;
D actin > dsarm(E)::flag: w; actin-Gal4 /5xUAS-dsarm(E)::flag;
D actin > dsarm(EK450R)::flag: w; actin-Gal4 /5xUAS-dsarm(EK450R)::flag
D uas-dsarm(E): w; 5xUAS-dsarm(E) /+;
D uas-dsarm(EK450R): w; 5xUAS-dsarm(EK450R) /+;
D actin > dsarm(E): w; actin-Gal4 /5xUAS-dsarm(E);
D actin > dsarm(EK450R): w; actin-Gal4 /5xUAS-dsarm(EK450R)
E Wild type: w ; dpr1,mCD8::GFP,aseFLP2b/+ ; FRT2A/tub‑Gal80,FRT2A
E dsarm896: w ; dpr1,mCD8::GFP,aseFLP2b/+ ; dsarm896,FRT2A/tub‑Gal80,FRT2A
E dsarm896+ dsarm(E)::flag: w ; dpr1,mCD8::GFP,aseFLP2b/dsarm(E)::flag; dsarm896,FRT2A/tub‑Gal80,FRT2A
E dsarm896+ dsarm(EK450R)::flag: w ; dpr1,mCD8::GFP,aseFLP2b/dsarm(EK450R)::flag; dsarm896,FRT2A/tub‑Gal80,FRT2A
E dsarm896+ dsarm(E): w ; dpr1,mCD8::GFP,aseFLP2b/dsarm(E); dsarm896,FRT2A/tub‑Gal80,FRT2A
E dsarm896+ dsarm(EK450R): w ; dpr1,mCD8::GFP,aseFLP2b/dsarm(EK450R); dsarm896,FRT2A/tub‑Gal80,FRT2A
Figure 6
A NMN-D: w ; dpr1,mCD8::GFP,aseFLP2b/5xUAS-GFP::NMN-Deamidase ; FRT2A/tub‑Gal80,FRT2A
A NMN-Ddead: w ; dpr1,mCD8::GFP,aseFLP2b/5xUAS-GFP::NMN-Deamidasedead ; FRT2A/tub‑Gal80,FRT2A
A dsarm∆ARM: w ; dpr1,mCD8::GFP,aseFLP2b,dsarm∆ARM /+; FRT2A/tub‑Gal80,FRT2A
A NMN-D + dsarm∆ARM: w ; dpr1,mCD8::GFP,aseFLP2b,dsarm∆ARM /5xUAS-GFP::NMN-Deamidase; FRT2A/tub‑Gal80,FRT2A
A NMN-Ddead + dsarm∆ARM: w ; dpr1,mCD8::GFP,aseFLP2b,dsarm∆ARM /5xUAS-GFP::NMN-Deamidasedead; FRT2A/tub‑Gal80,FRT2A
B 3L + GFP: w ; dpr1,mCD8::GFP,aseFLP2b/UAS-GFP ; FRT2A/tub‑Gal80,FRT2A
B 3L + NMN-D: w ; dpr1,mCD8::GFP,aseFLP2b/5xUAS-GFP::NMN-Deamidase ; FRT2A/tub‑Gal80,FRT2A
B 3L + NMN-Ddead: w ; dpr1,mCD8::GFP,aseFLP2b/5xUAS-GFP::NMN-Deamidasedead ; FRT2A/tub‑Gal80,FRT2A
B axed2094 + GFP: w ; dpr1,mCD8::GFP,aseFLP2b/UAS-GFP ; axed2094,FRT2A/tub‑Gal80,FRT2A
B axed2094 + NMN-D: w ; dpr1,mCD8::GFP,aseFLP2b/5xUAS-GFP::NMN-Deamidase ; axed2094,FRT2A/tub‑Gal80,FRT2A
B axed2094 + NMN-Ddead: w ; dpr1,mCD8::GFP,aseFLP2b/5xUAS-GFP::NMN-Deamidasedead ; axed2094,FRT2A/tub‑Gal80,FRT2A
B dsarm896 + GFP: w ; dpr1,mCD8::GFP,aseFLP2b/UAS-GFP ; dsarm896,FRT2A/tub‑Gal80,FRT2A
B dsarm896+ NMN-D: w ; dpr1,mCD8::GFP,aseFLP2b/5xUAS-GFP::NMN-Deamidase ; dsarm896,FRT2A/tub‑Gal80,FRT2A
B dsarm896 + NMN-Ddead: w ; dpr1,mCD8::GFP,aseFLP2b/5xUAS-GFP::NMN-Deamidasedead ; dsarm896,FRT2A/tub‑Gal80,FRT2A
B axed2094, dsarm896 + GFP: w ; dpr1,mCD8::GFP,aseFLP2b/UAS-GFP ; axed2094, dsarm896, FRT2A/tub‑Gal80,FRT2A
B axed2094, dsarm896 + NMN-D: w ; dpr1,mCD8::GFP,aseFLP2b/5xUAS-GFP::NMN-Deamidase ; axed2094, dsarm896, FRT2A/tub‑Gal80,FRT2A
B axed2094, dsarm896 + NMN-Ddead: w ; dpr1,mCD8::GFP,aseFLP2b/5xUAS-GFP::NMN-Deamidasedead ; axed2094, dsarm896, FRT2A/tub‑Gal80,FRT2A
B dnmnatOE + GFP: w ; dpr1,mCD8::GFP,aseFLP2b/5xUAS-dnmnat ; FRT2A/tub‑Gal80,FRT2A
B dnmnatOE + NMN-D: w ; dpr1,mCD8::GFP,aseFLP2b,5xUAS-GFP::NMN-Deamidase /5xUAS-dnmnat ; FRT2A/tub‑Gal80,FRT2A
B dnmnatOE + NMN-Ddead: w ; dpr1,mCD8::GFP,aseFLP2b, 5xUAS-GFP::NMN-Deamidasedead /5xUAS-dnmnat; FRT2A/tub‑Gal80,FRT2A
B X + GFP: w,tub‑Gal80,FRT19A/w,FRT19A ; dpr1,mCD8::GFP,aseFLP2d/UAS-GFP ;
B X + NMN-D: w,tub‑Gal80,FRT19A/w,FRT19A ; dpr1,mCD8::GFP,aseFLP2d/5xUAS-GFP::NMN-Deamidase ;
B X + NMN-Ddead: w,tub‑Gal80,FRT19A/w,FRT19A ; dpr1,mCD8::GFP,aseFLP2d/5xUAS-GFP::NMN-Deamidasedead ;
B hiw∆N + GFP: w,tub‑Gal80,FRT19A/w,hiw∆N,FRT19A ; dpr1,mCD8::GFP,aseFLP2d/UAS-GFP ;
B hiw∆N + NMN-D: w,tub‑Gal80,FRT19A/w,hiw∆N,FRT19A ; dpr1,mCD8::GFP,aseFLP2d/5xUAS-GFP::NMN-Deamidase ;
B hiw∆N + NMN-Ddead: w,tub‑Gal80,FRT19A/w,hiw∆N,FRT19A ; dpr1,mCD8::GFP,aseFLP2d/5xUAS-GFP::NMN-Deamidasedead ;
C NMN-D: w ; dpr1,mCD8::GFP,aseFLP2e/5xUAS-GFP::NMN-Deamidase ; FRT82B/FRT82B,tub‑Gal80
C NMN-Ddead: w ; dpr1,mCD8::GFP,aseFLP2e/5xUAS-GFP::NMN-Deamidasedead ; FRT82B/tub‑Gal80,FRT82B
C dnmnat1: w ; dpr1,mCD8::GFP,aseFLP2e/+ ; FRT82B,dnmnat1/FRT82B,tub‑Gal80
C dnmnat1+ NMN-D: w ; dpr1,mCD8::GFP,aseFLP2e,5xUAS-GFP::NMN-Deamidase /+ ; FRT82B,dnmnat1/FRT82B,tub‑Gal80
C dnmnat1 + NMN-Ddead: w ; dpr1,mCD8::GFP,aseFLP2e/5xUAS-GFP::NMN-Deamidasedead ; FRT82B,dnmnat1/FRT82B,tub‑Gal80
Supplementary Figures
Figure S1
A-B GFP: w ; dpr1,mCD8::GFP,aseFLP2b/UAS-GFP ; FRT2A/tub‑Gal80,FRT2A
A-B NMNd: w ; dpr1,mCD8::GFP,aseFLP2b/5xNMN-Deamidase ; FRT2A/tub‑Gal80,FRT2A
Figure S2
B actin-Gal4: w; actin-Gal4/+;
B UAS-NMN-D: w; 5xUAS-GFP::NMN-Deamidase/+;
B UAS-NMN-Ddead: w; 5xUAS-GFP::NMN-Deamidasedead/+;
B UAS-NMNd: w; 5xUAS-NMN-Deamidase/+;
B-C actin > NMN-D: w; actin-Gal4 /5xUAS-GFP::NMN-Deamidase;
B-C actin > NMN-Ddead: w; actin-Gal4 /5xUAS-GFP::NMN-Deamidasedead;
B-C actin > NMNd: w; actin-Gal4 /5xUAS::NMN-Deamidase;
Figure S3
GFP: w ; dpr1,mCD8::GFP,aseFLP2b/UAS-GFP ; FRT2A/tub‑Gal80,FRT2A
NMN-D: w ; dpr1,mCD8::GFP,aseFLP2b/5xUAS-GFP::NMN-Deamidase ; FRT2A/tub‑Gal80,FRT2A
NMN-Ddead: w ; dpr1,mCD8::GFP,aseFLP2b/5xUAS-GFP::NMN-Deamidasedead ; FRT2A/tub‑Gal80,FRT2A
Figure S4
NMN-D: w; 20xUAS‑IVS‑CsChrimson::mVenus /5xUAS-GFP::NMN-Deamidase ; GMR60E02‑Gal4 /+
Figure S5
A actin-Gal4: w; actin-Gal4/+;
A uas-dsarm(D): w; 5xUAS-dsarm(D) /+;
A actin > dsarm(D): w; actin-Gal4 /5xUAS-dsarm(D);
A uas-dsarm(D)::GFP: w; 5xUAS-dsarm(D)::GFP /+;
A uas-GFP: w; UAS-GFP /+;
A actin > dsarm(D)::GFP: w; actin-Gal4 /5xUAS-dsarm(D)::GFP;
A actin > GFP: w; actin-Gal4 /UAS-GFP
B Wild type: w ; dpr1,mCD8::GFP,aseFLP2b/+ ; FRT2A/tub‑Gal80,FRT2A
B dsarm896: w ; dpr1,mCD8::GFP,aseFLP2b/+ ; dsarm896,FRT2A/tub‑Gal80,FRT2A
B dsarm896+ dsarm(D): w ; dpr1,mCD8::GFP,aseFLP2b/dsarm(D); dsarm896,FRT2A/tub‑Gal80,FRT2A
B dsarm896+ dsarm(D)::GFP: w ; dpr1,mCD8::GFP,aseFLP2b/dsarm(D)::GFP; dsarm896,FRT2A/tub‑Gal80,FRT2A
Figure S6
B dsarmsgRNAs + UAS-Cas9: w ; dpr1,mCD8::GFP,aseFLP2b,UAS-Cas9 /10xUAS-4x(tRNA::sgRNA)dsarm; FRT2A/tub‑Gal80,FRT2A
B hiwsgRNAs + UAS-Cas9: w ; dpr1,mCD8::GFP,aseFLP2b,UAS-Cas9 /10xUAS-4x(tRNA::sgRNA)hiw; FRT2A/tub‑Gal80,FRT2A
B axedsgRNAs + UAS-Cas9: w ; dpr1,mCD8::GFP,aseFLP2b,UAS-Cas9 /10xUAS-4x(tRNA::sgRNA)axed; FRT2A/tub‑Gal80,FRT2A
B dsarmsgRNAs + actin-Cas9: w,actin-Cas9/Y ; dpr1,mCD8::GFP,aseFLP2b /10xUAS-4x(tRNA::sgRNA)dsarm; FRT2A/tub‑Gal80,FRT2A
B hiwsgRNAs + actin-Cas9: w,actin-Cas9/Y ; dpr1,mCD8::GFP,aseFLP2b /10xUAS-4x(tRNA::sgRNA)hiw; FRT2A/tub‑Gal80,FRT2A
B axedsgRNAs + actin-Cas9: w,actin-Cas9/Y ; dpr1,mCD8::GFP,aseFLP2b /10xUAS-4x(tRNA::sgRNA)axed; FRT2A/tub‑Gal80,FRT2A
C,E control + UAS-Cas9: w, 20xUAS‑IVS‑CsChrimson::mVenus /Y; UAS-Cas9 /+ ; GMR60ƐO2‑Gal4 /+
C dsarmsgRNAs + UAS-Cas9: w, 20xUAS‑IVS‑CsChrimson::mVenus /Y; UAS-Cas9 /10xUAS-4x(tRNA::sgRNA)dsarm ; GMR60E02‑Gal4 /+
C hiwsgRNAs + UAS-Cas9: w, 20xUAS‑IVS‑CsChrimson::mVenus /Y; UAS-Cas9 /10xUAS-4x(tRNA::sgRNA)hiw ; GMR60E02‑Gal4 /+
C axedsgRNAs + UAS-Cas9: w, 20xUAS‑IVS‑CsChrimson::mVenus /Y; UAS-Cas9 /10xUAS-4x(tRNA::sgRNA)axed ; GMR60E02‑Gal4 /+
C control + actin-Cas9: y,actin-Cas9,w /Y;20xUAS‑IVS‑CsChrimson::mVenus /+ ; GMR60E02‑Gal4 /+
C dsarmsgRNAs + actin-Cas9: y,actin-Cas9,w /Y;20xUAS‑IVS‑CsChrimson::mVenus /10xUAS-4x(tRNA::sgRNA)dsarm ; GMR60E02‑Gal4 /+
C hiwsgRNAs + actin-Cas9: y,actin-Cas9,w /Y;20xUAS‑IVS‑CsChrimson::mVenus /10xUAS-4x(tRNA::sgRNA)hiw ; GMR60E02‑Gal4 /+
C axedsgRNAs + actin-Cas9: y,actin-Cas9,w /Y;20xUAS‑IVS‑CsChrimson::mVenus /10xUAS-4x(tRNA::sgRNA)axed ; GMR60E02‑Gal4 /+
D-E Wild type: w ; dpr1,mCD8::GFP,aseFLP2e/+ ; FRT82B/FRT82B,tub‑Gal80
D dnmnat1: w ; dpr1,mCD8::GFP,aseFLP2e/+ ; FRT82B,dnmnat1/FRT82B,tub‑Gal80
D-E dnmnatsgRNAs: w ; dpr1,mCD8::GFP,aseFLP2e,UAS-Cas9 /10xUAS-4x(tRNA::sgRNA)dnmnat; FRT82B/FRT82B,tub‑Gal80
D dnmnatsgRNAs + UAS-Cas9: w, 20xUAS‑IVS‑CsChrimson::mVenus /Y; UAS-Cas9 /10xUAS-4x(tRNA::sgRNA)dnmnat ; GMR60E02‑Gal4 /+
E dnmnatsgRNAs+ NMN-D: w ; dpr1,mCD8::GFP,aseFLP2e,UAS-Cas9 /5xUAS-GFP::NMN-Deamidase,10xUAS-4x(tRNA::sgRNA)dnmnat; FRT82B/FRT82B,tub‑Gal80
Table S2
Wild type: Canton S.
